# PUPpy: a primer design pipeline for substrain-level microbial detection and absolute quantification

**DOI:** 10.1101/2023.12.18.572184

**Authors:** Hans Ghezzi, Michelle Y. Fan, Katharine M. Ng, Juan C. Burckhardt, Deanna M. Pepin, Xuan Lin, Ryan M. Ziels, Carolina Tropini

## Abstract

Characterizing microbial communities at high-resolution and with absolute quantification is crucial to unravel the complexity and diversity of microbial ecosystems. This can be achieved with PCR assays, which enable highly selective detection and absolute quantification of microbial DNA. However, a major challenge that has hindered PCR applications in microbiome research is the design of highly specific primer sets that exclusively amplify intended targets. Here, we introduce Phylogenetically Unique Primers in python (PUPpy), a fully automated pipeline to design microbe- and group-specific primers within a given microbial community. PUPpy can be executed from a user-friendly GUI, or two simple terminal commands, and it only requires coding sequence files of the community members as input. PUPpy-designed primers enable the detection of individual microbes and quantification of absolute microbial abundance in defined communities below the strain level. We experimentally evaluated the performance of PUPpy-designed primers using two bacterial communities as benchmarks. Each community was comprised of 10 members, exhibiting a range of genetic similarities that spanned from different phyla to substrains. PUPpy-designed primers also enable the detection of groups of bacteria in an undefined community, such as the detection of a gut bacterial family in a complex stool microbiota sample. Taxon-specific primers designed with PUPpy showed 100% specificity to their intended targets, without unintended amplification, in each community tested. Lastly, we show absolute quantification of microbial abundance using PUPpy-designed primers in ddPCR, benchmarked against 16S rRNA and shotgun sequencing. Our data shows that PUPpy-designed microbe-specific primers can be used to quantify substrain-level absolute counts, providing more resolved and accurate quantification in defined communities than short-read 16S rRNA and shotgun sequencing.

**Importance:** Profiling microbial communities at high resolution and with absolute quantification is essential to uncover hidden ecological interactions within microbial ecosystems. Nevertheless, achieving resolved and quantitative investigations has been elusive due to methodological limitations in distinguishing and quantifying highly related microbes. Here, we describe PUPpy, an automated computational pipeline to design taxon-specific primers within defined microbial communities. Taxon-specific primers can be used to selectively detect and quantify individual microbes and larger taxa within a microbial community. PUPpy achieves substrain-level specificity without the need for computationally intensive databases and prioritises user-friendliness by enabling both terminal and graphical user interface (GUI) applications. Altogether, PUPpy enables fast, inexpensive, and highly accurate perspectives into microbial ecosystems, supporting the characterization of bacterial communities in both *in vitro* and complex microbiota settings.
