## Supplementary material for "PUPpy: a primer design pipeline for substrain-level microbial detection and absolute quantification": Table S1

### Sheet: Microbes metadata
Community	Genus	Species	Strain	Sub-strain	Microbe source	Genome assembly source	NCBI assembly ID	RefSeq assembly ID	GenBank assembly ID	Streaking Medium	Agar plate incubation (h)	Inoculation Medium	Liquid media incubation (h)
GUT	Akkermansia	muciniphila	Muc	NA	Tropini Lab	NCBI	ASM800097v1	GCF_008000975.1	GCA_008000975.1	BHIS + 0.5% muc	144	BHIS + 0.5% muc	48
GUT	Bacteroides	ovatus	ATCC 8483	NA	Tropini Lab	NCBI	ASM131499v1	GCF_001314995.1	GCA_001314995.1	BHIS	24	BHIS	24
GUT	Bacteroides	thetaiotaomicron	VPI-5482	NA	Tropini Lab	NCBI	ASM2245366v1	GCF_022453665.1	GCA_022453665.1	BHIS	24	BHIS	24
GUT	Collinsella	stercoris	RCA 55-54	NA	Tropini Lab	NCBI	ASM2514962v1	GCF_025149625.1	GCA_025149625.1	BHIS	72	CM	48
GUT	Clostridium	sporogenes	ATCC 15579	NA	Tropini Lab	NCBI	ASM15508v1	GCF_000155085.1	GCA_000155085.1	BHIS	24	BHIS	24
GUT	Escherichia	coli	K12	BW25113	Tropini Lab	NCBI	ASM1553485v1	GCF_015534855.1	GCA_015534855.1	BHIS	24	BHIS	24
GUT	Enterococcus	faecalis	TX1322	NA	Tropini Lab	NCBI	ASM15927v1	GCF_000159275.1	GCA_000159275.1	BHIS	24	BHIS	24
GUT	Eubacterium	rectale	ATCC 33656	NA	Tropini Lab	NCBI	ASM2060v1	GCF_000020605.1	GCA_000020605.1	BHIS + 0.5% muc	72	BHIS + 0.5% muc	48
GUT	Faecalibacterium	prausnitzii	A2-165	NA	Tropini Lab	NCBI	ASM16201v1	GCF_000162015.1	GCA_000162015.1	RCM	48	RCM	24
GUT	Muribaculum	intestinale	G6	NA	Tropini Lab	This study	NA	NA	NA	BHIS	72	CM	24
SSS	Enterocloster	bolteae	ATCC BAA-613	NA	Tropini Lab	NCBI	ASM15436v1	GCF_000154365.1	GCA_000154365.1	BHIS	48	CM	24
SSS	Enterocloster	citroniae	WAL-17108	NA	Tropini Lab	NCBI	Clos_citr_WAL_17108_V1	GCF_000233455.1	GCA_000233455.1	BHIS	48	CM	24
SSS	Enterocloster	clostridioformis	WAL-7855	NA	Tropini Lab	NCBI	Clos_clos_WAL_7855_v11	GCF_001078445.1	GCA_001078445.1	BHIS	48	CM	24
SSS	Bacteroides	thetaiotaomicron	VPI-5482	NA	Tropini Lab	NCBI	ASM2245366v1	GCF_022453665.1	GCA_022453665.1	BHIS	24	CM	24
SSS	Bacteroides	thetaiotaomicron	3731	NA	Tropini Lab	NCBI	3731	GCF_001049535.1	GCA_001049535.1	BHIS	24	CM	24
SSS	Bacteroides	thetaiotaomicron	7330	NA	Tropini Lab	NCBI	ASM131497v1	GCF_001314975.1	GCA_001314975.1	BHIS	24	CM	24
SSS	Escherichia	coli	K12	BW25113	Tropini Lab	NCBI	ASM1553485v1	GCF_015534855.1	GCA_015534855.1	BHIS	24	CM	24
SSS	Escherichia	coli	K12	DH10B	Finlay Lab, UBC	NCBI	ASM1942v1	GCF_000019425.1	GCA_000019425.1	BHIS	24	CM	24
SSS	Escherichia	coli	K12	MC4100	Finlay Lab, UBC	NCBI	MYMC4100	GCF_000499485.1	GCA_000499485.1	BHIS	24	CM	24
SSS	Escherichia	coli	K12	MG1655	Finlay Lab, UBC	NCBI	ASM584v2	GCF_000005845.2	GCA_000005845.2	BHIS	24	CM	24
Complex	Acidaminococcus	fermentans	DSM 20731	NA	NA	NCBI	ASM2530v1	GCF_000025305.1	GCA_000025305.1	NA	NA	NA	NA
Complex	Acidaminococcus	intestini	DSM 21505	NA	NA	NCBI	ASM42504v1	GCF_000425045.1	GCA_000425045.1	NA	NA	NA	NA
Complex	Acidaminococcus	sp.	HPA0509	NA	NA	NCBI	Acid_sp_HPA0509_V1	GCF_000411395.1	GCA_000411395.1	NA	NA	NA	NA
Complex	Akkermansia	muciniphila	Muc	NA	NA	NCBI	ASM800097v1	GCF_008000975.1	GCA_008000975.1	NA	NA	NA	NA
Complex	Anaerostipes	caccae	3_2_56FAA	NA	NA	NCBI	ASM18582v1	GCF_000185825.1	GCA_000185825.1	NA	NA	NA	NA
Complex	Anaerotruncus	colihominis	DSM 17421	NA	NA	NCBI	ASM15456v1	GCF_000154565.1	GCA_000154565.1	NA	NA	NA	NA
Complex	Bacillus	sp.	7_6_55CFAA_CT2	NA	NA	NCBI	Bacillus_sp_7_6_55CFAA_CT2_V1	GCF_000238655.1	GCA_000238655.1	NA	NA	NA	NA
Complex	Bacteroides	caccae	CL03T12C61	NA	NA	NCBI	ASM1829220v1	GCF_018292205.1	GCA_018292205.1	NA	NA	NA	NA
Complex	Bacteroides	caccae	DSM 19024	NA	NA	NCBI	ASM2514631v1	GCF_025146315.1	GCA_025146315.1	NA	NA	NA	NA
Complex	Bacteroides	cellulosilyticus	CL02T12C19	NA	NA	NCBI	Bact_cell_CL02T12C19_V1	GCF_000273015.1	GCA_000273015.1	NA	NA	NA	NA
Complex	Bacteroides	cellulosilyticus	DSM 14838	NA	NA	NCBI	ASM15803v1	GCF_000158035.1	GCA_000158035.1	NA	NA	NA	NA
Complex	Bacteroides	dorei	5_1_36-D4	NA	NA	NCBI	Bact_dorei_5_1_36_D4_V2	GCF_000158335.2	GCA_000158335.2	NA	NA	NA	NA
Complex	Bacteroides	dorei	CL02T00C15	NA	NA	NCBI	Bact_dore_CL02T00C15_V1	GCF_000273035.1	GCA_000273035.1	NA	NA	NA	NA
Complex	Bacteroides	dorei	CL02T12C06	NA	NA	NCBI	Bact_dore_CL02T12C06_V1	GCF_000273055.1	GCA_000273055.1	NA	NA	NA	NA
Complex	Bacteroides	dorei	CL03T12C01	NA	NA	NCBI	ASM164086v1	GCF_001640865.1	GCA_001640865.1	NA	NA	NA	NA
Complex	Bacteroides	eggerthii	1_2_48FAA	NA	NA	NCBI	ASM18560v1	GCF_000185605.1	GCA_000185605.1	NA	NA	NA	NA
Complex	Bacteroides	eggerthii	DSM 20697	NA	NA	NCBI	ASM15581v1	GCF_000155815.1	GCA_000155815.1	NA	NA	NA	NA
Complex	Bacteroides	finegoldii	DSM 17565	NA	NA	NCBI	ASM15619v1	GCF_000156195.1	GCA_000156195.1	NA	NA	NA	NA
Complex	Bacteroides	finegoldii	CL09T03C10	NA	NA	NCBI	PB_Bact_thet_CL09T03C10_V1	GCF_000269545.1	GCA_000269545.1	NA	NA	NA	NA
Complex	Bacteroides	fragilis	3_1_12	NA	NA	NCBI	ASM15701v1	GCF_000157015.1	GCA_000157015.1	NA	NA	NA	NA
Complex	Bacteroides	fragilis	CL03T12C07	NA	NA	NCBI	ASM1829218v1	GCF_018292185.1	GCA_018292185.1	NA	NA	NA	NA
Complex	Bacteroides	fragilis	CL05T00C42	NA	NA	NCBI	PB_Bact_frag_CL05T00C42_V1	GCF_000269525.1	GCA_000269525.1	NA	NA	NA	NA
Complex	Bacteroides	fragilis	CL07T12C05	NA	NA	NCBI	Bact_frag_CL07T12C05_V1	GCF_000273155.1	GCA_000273155.1	NA	NA	NA	NA
Complex	Bacteroides	fragilis	NCTC 9343	NA	NA	NCBI	ASM2598v1	GCF_000025985.1	GCA_000025985.1	NA	NA	NA	NA
Complex	Bacteroides	intestinalis	DSM 17393	NA	NA	NCBI	ASM17217v1	GCF_000172175.1	GCA_000172175.1	NA	NA	NA	NA
Complex	Bacteroides	ovatus	3_8_47FAA	NA	NA	NCBI	Bact_ovat_3_8_47FAA_V1	GCF_000218325.1	GCA_000218325.1	NA	NA	NA	NA
Complex	Bacteroides	ovatus	NCTC 11153	NA	NA	NCBI	ASM2514677v1	GCF_025146775.1	GCA_025146775.1	NA	NA	NA	NA
Complex	Bacteroides	plebeius	DSM 17135	NA	NA	NCBI	ASM18789v1	GCF_000187895.1	GCA_000187895.1	NA	NA	NA	NA
Complex	Bacteroides	salyersiae	CL02T12C01	NA	NA	NCBI	Bact_saly_CL02T12C01_V1	GCF_000273235.1	GCA_000273235.1	NA	NA	NA	NA
Complex	Bacteroides	sp.	1_1_30	NA	NA	NCBI	Bacteroides_sp_1_1_30_V1	GCF_000218365.1	GCA_000218365.1	NA	NA	NA	NA
Complex	Bacteroides	fragilis	2_1_16	NA	NA	NCBI	ASM16213v1	GCF_000162135.1	GCA_000162135.1	NA	NA	NA	NA
Complex	Bacteroides	sp.	2_1_22	NA	NA	NCBI	ASM16215v1	GCF_000162155.1	GCA_000162155.1	NA	NA	NA	NA
Complex	Bacteroides	sp.	3_1_19	NA	NA	NCBI	ASM16365v1	GCF_000163655.1	GCA_000163655.1	NA	NA	NA	NA
Complex	Bacteroides	sp.	9_1_42FAA	NA	NA	NCBI	Bact_sp_9_1_42FAA_V2	GCF_000157075.2	GCA_000157075.2	NA	NA	NA	NA
Complex	Bacteroides	sp.	D20	NA	NA	NCBI	ASM16221v1	GCF_000162215.1	GCA_000162215.1	NA	NA	NA	NA
Complex	Bacteroides	stercoris	CC31F	NA	NA	NCBI	Bact_ster_CC31F_V1	GCF_000413395.1	GCA_000413395.1	NA	NA	NA	NA
Complex	Bacteroides	stercoris	VPI-B5-21	NA	NA	NCBI	ASM2514732v1	GCF_025147325.1	GCA_025147325.1	NA	NA	NA	NA
Complex	Bacteroides	thetaiotaomicron	VPI-5482	NA	NA	NCBI	ASM2245366v1	GCF_022453665.1	GCA_022453665.1	NA	NA	NA	NA
Complex	Bacteroides	thetaiotaomicron	3731	NA	NA	NCBI	3731	GCF_001049535.1	GCA_001049535.1	NA	NA	NA	NA
Complex	Bacteroides	uniformis	ATCC 8492	NA	NA	NCBI	ASM15420v1	GCF_000154205.1	GCA_000154205.1	NA	NA	NA	NA
Complex	Bacteroides	vulgatus	ATCC 8482	NA	NA	NCBI	ASM1282v1	GCF_000012825.1	GCA_000012825.1	NA	NA	NA	NA
Complex	Bacteroides	vulgatus	CL09T03C04	NA	NA	NCBI	Bact_vulg_CL09T03C04_V1	GCF_000273295.1	GCA_000273295.1	NA	NA	NA	NA
Complex	Bacteroides	xylanoisolvens	XB1A	NA	NA	NCBI	ASM21007v1	GCF_000210075.1	GCA_000210075.1	NA	NA	NA	NA
Complex	Bifidobacterium	adolescentis	L2-32	NA	NA	NCBI	ASM15408v1	GCF_000154085.1	GCA_000154085.1	NA	NA	NA	NA
Complex	Bifidobacterium	bifidum	DSM 20456	NA	NA	NCBI	ASM102513v1	GCF_001025135.1	GCA_001025135.1	NA	NA	NA	NA
Complex	Bifidobacterium	breve	DSM 20213	NA	NA	NCBI	ASM102517v1	GCF_001025175.1	GCA_001025175.1	NA	NA	NA	NA
Complex	Bifidobacterium	breve	UCC2003	NA	NA	NCBI	ASM22013v1	GCF_000220135.1	GCA_000220135.1	NA	NA	NA	NA
Complex	Bifidobacterium	catenulatum	DSM 16992	NA	NA	NCBI	ASM102519v1	GCF_001025195.1	GCA_001025195.1	NA	NA	NA	NA
Complex	Bifidobacterium	dentium	ATCC 27678	NA	NA	NCBI	ASM17213v1	GCF_000172135.1	GCA_000172135.1	NA	NA	NA	NA
Complex	Bifidobacterium	gallicum	DSM 20093	NA	NA	NCBI	ASM17337v1	GCF_000173375.1	GCA_000173375.1	NA	NA	NA	NA
Complex	Bifidobacterium	infantis	DSM 20088	NA	NA	NCBI	ASM2042v1	GCF_000020425.1	GCA_000020425.1	NA	NA	NA	NA
Complex	Bifidobacterium	longum	NCC 2705	NA	NA	NCBI	ASM752v1	GCF_000007525.1	GCA_000007525.1	NA	NA	NA	NA
Complex	Bifidobacterium	pseudocatenulatum	DSM 20438	NA	NA	NCBI	ASM102521v1	GCF_001025215.1	GCA_001025215.1	NA	NA	NA	NA
Complex	Blautia	hansenii	DSM 20583	NA	NA	NCBI	ASM2514765v1	GCF_025147655.1	GCA_025147655.1	NA	NA	NA	NA
Complex	Blautia	producta	DSM 2950	NA	NA	NCBI	ASM1066920v1	GCF_010669205.1	GCA_010669205.1	NA	NA	NA	NA
Complex	Catenibacterium	mitsuokai	DSM 15897	NA	NA	NCBI	ASM17379v1	GCF_000173795.1	GCA_000173795.1	NA	NA	NA	NA
Complex	Citrobacter	portucalensis	DSM 104542	NA	NA	NCBI	ASM204288v1	GCF_002042885.1	GCA_002042885.1	NA	NA	NA	NA
Complex	Citrobacter	youngae	ATCC 29220	NA	NA	NCBI	ASM15597v1	GCF_000155975.1	GCA_000155975.1	NA	NA	NA	NA
Complex	Clostridioides	difficile	M68 Lawley	NA	NA	NCBI	ASM21039v1	GCF_000210395.1	GCA_000210395.1	NA	NA	NA	NA
Complex	Clostridium	bolteae	WAL-14578	NA	NA	NCBI	Clos_bolt_WAL_14578_V1	GCF_001078425.1	GCA_001078425.1	NA	NA	NA	NA
Complex	Clostridium	citroniae	WAL-17108	NA	NA	NCBI	Clos_citr_WAL_17108_V1	GCF_000233455.1	GCA_000233455.1	NA	NA	NA	NA
Complex	Clostridium	clostridioforme	2_1_49FAA	NA	NA	NCBI	Clos_clos_2_1_49FAA_V1	GCF_000234155.1	GCA_000234155.1	NA	NA	NA	NA
Complex	Clostridium	clostridioforme	WAL-7855	NA	NA	NCBI	Clos_clos_WAL_7855_v11	GCF_001078445.1	GCA_001078445.1	NA	NA	NA	NA
Complex	Clostridium	leptum	DSM 753	NA	NA	NCBI	ASM15434v1	GCF_000154345.1	GCA_000154345.1	NA	NA	NA	NA
Complex	Clostridium	perfringens	WAL-14572	NA	NA	NCBI	Clos_perf_WAL_14572_V2	GCF_000243175.1	GCA_000243175.1	NA	NA	NA	NA
Complex	Clostridium	saccharolyticum	WM1	NA	NA	NCBI	ASM14462v1	GCF_000144625.1	GCA_000144625.1	NA	NA	NA	NA
Complex	Clostridium	scindens	ATCC 35704	NA	NA	NCBI	ASM429512v1	GCF_004295125.1	GCA_004295125.1	NA	NA	NA	NA
Complex	Clostridium	spiroforme	DSM 1552	NA	NA	NCBI	ASM2514946v1	GCF_025149465.1	GCA_025149465.1	NA	NA	NA	NA
Complex	Clostridium	sp.	KLE 1755	NA	NA	NCBI	ASM46646v2	GCF_000466465.2	GCA_000466465.2	NA	NA	NA	NA
Complex	Clostridium	sporogenes	ATCC 15579	NA	NA	NCBI	ASM15508v1	GCF_000155085.1	GCA_000155085.1	NA	NA	NA	NA
Complex	Clostridium	symbiosum	WAL-14163	NA	NA	NCBI	Clos_symb_WAL_14163_V1	GCF_000189595.1	GCA_000189595.1	NA	NA	NA	NA
Complex	Clostridium	symbiosum	WAL-14673	NA	NA	NCBI	Clos_symb_WAL_14673_V2	GCF_000189615.1	GCA_000189615.1	NA	NA	NA	NA
Complex	Collinsella	aerofaciens	ATCC 25986	NA	NA	NCBI	ASM1050907v1	GCF_010509075.1	GCA_010509075.1	NA	NA	NA	NA
Complex	Collinsella	stercoris	RCA 55-54	NA	NA	NCBI	ASM2514962v1	GCF_025149625.1	GCA_025149625.1	NA	NA	NA	NA
Complex	Coprococcus	comes	ATCC 27758	NA	NA	NCBI	ASM2514978v1	GCF_025149785.1	GCA_025149785.1	NA	NA	NA	NA
Complex	Coprococcus	sp.	HPP0048	NA	NA	NCBI	Copr_sp_HPP0048_V1	GCF_000411355.1	GCA_000411355.1	NA	NA	NA	NA
Complex	Coprococcus	sp.	HPP0074	NA	NA	NCBI	Copr_sp_HPP0074_V1	GCF_000411335.1	GCA_000411335.1	NA	NA	NA	NA
Complex	Desulfovibrio	piger	VPI C3-23 (ATCC29098)	NA	NA	NCBI	ASM15637v1	GCF_000156375.1	GCA_000156375.1	NA	NA	NA	NA
Complex	Dorea	formicigenerans	VPI C8-13 (ATCC2775)	NA	NA	NCBI	ASM16923v1	GCF_000169235.1	GCA_000169235.1	NA	NA	NA	NA
Complex	Dorea	longicatena	111_35 (DSM13814)	NA	NA	NCBI	ASM15406v1	GCF_000154065.1	GCA_000154065.1	NA	NA	NA	NA
Complex	Edwardsiella	tarda	NCDC 1958/64 (ATCC23685)	NA	NA	NCBI	ASM16395v1	GCF_000163955.1	GCA_000163955.1	NA	NA	NA	NA
Complex	Enterocloster	asparagiformis	N6 (DSM15981)	NA	NA	NCBI	ASM2514912v1	GCF_025149125.1	GCA_025149125.1	NA	NA	NA	NA
Complex	Enterobacter	cancerogenus	CDC 1124-78 (ATCC35316)	NA	NA	NCBI	ASM15599v1	GCF_000155995.1	GCA_000155995.1	NA	NA	NA	NA
Complex	Enterocloster	bolteae	WAL-16351 (ATCCBAA-613)	NA	NA	NCBI	ASM15436v1	GCF_000154365.1	GCA_000154365.1	NA	NA	NA	NA
Complex	Enterococcus	faecalis	TX1322	NA	NA	NCBI	ASM15927v1	GCF_000159275.1	GCA_000159275.1	NA	NA	NA	NA
Complex	Enterococcus	faecalis	TX2137	NA	NA	NCBI	ASM14759v1	GCF_000147595.1	GCA_000147595.1	NA	NA	NA	NA
Complex	Enterococcus	faecium	ERV165	NA	NA	NCBI	ASM29523v2	GCF_000295235.2	GCA_000295235.2	NA	NA	NA	NA
Complex	Enterococcus	faecium	TX1330	NA	NA	NCBI	ASM358390v1	GCF_003583905.1	GCA_003583905.1	NA	NA	NA	NA
Complex	Eubacterium	eligens	C15-B4 (ATCC27750)	NA	NA	NCBI	ASM14618v1	GCF_000146185.1	GCA_000146185.1	NA	NA	NA	NA
Complex	Eubacterium	hallii	VPI B4-27 (DSM37753)	NA	NA	NCBI	ASM17397v1	GCF_000173975.1	GCA_000173975.1	NA	NA	NA	NA
Complex	Eubacterium	rectale	VPI 0990 (ATCC33656)	NA	NA	NCBI	ASM2060v1	GCF_000020605.1	GCA_000020605.1	NA	NA	NA	NA
Complex	Eubacterium	siraeum	VPI T9-50-2 (DSM15702)	NA	NA	NCBI	ASM15432v1	GCF_000154325.1	GCA_000154325.1	NA	NA	NA	NA
Complex	Eubacterium	ventriosum	VPI 1013B (ATCC27560)	NA	NA	NCBI	ASM15388v1	GCF_000153885.1	GCA_000153885.1	NA	NA	NA	NA
Complex	Faecalibacterium	prausnitzii	A2-165	NA	NA	NCBI	ASM16201v1	GCF_000162015.1	GCA_000162015.1	NA	NA	NA	NA
Complex	Faecalibacterium	prausnitzii	KLE1255	NA	NA	NCBI	ASM16603v1	GCF_000166035.1	GCA_000166035.1	NA	NA	NA	NA
Complex	Flavonifractor	plautii	1_3_50AFAA	NA	NA	NCBI	Clos_orbi_1_3_50AFAA_V1	GCF_000760655.1	GCA_000760655.1	NA	NA	NA	NA
Complex	Fusobacterium	nucleatum	CTI-2	NA	NA	NCBI	Fuso_nucl_CTI-2_V1	GCF_000479265.1	GCA_000479265.1	NA	NA	NA	NA
Complex	Fusobacterium	nucleatum	D11	NA	NA	NCBI	Fuso_nucl_D11_V2	GCF_000158535.2	GCA_000158535.2	NA	NA	NA	NA
Complex	Fusobacterium	ulcerans	12_1B	NA	NA	NCBI	Fusobacterium_sp_12_1B_V2	GCF_000242995.2	GCA_000242995.2	NA	NA	NA	NA
Complex	Granulicatella	adiacens	GaD (ATCC49175)	NA	NA	NCBI	ASM2515056v1	GCF_025150565.1	GCA_025150565.1	NA	NA	NA	NA
Complex	Holdemanella	biformis	VPI C17-5 (DSM3989)	NA	NA	NCBI	ASM15665v1	GCF_000156655.1	GCA_000156655.1	NA	NA	NA	NA
Complex	Holdemania	filiformis	VPI J1-31B-1 (DSM12042)	NA	NA	NCBI	ASM15799v1	GCF_000157995.1	GCA_000157995.1	NA	NA	NA	NA
Complex	Hungatella	hathewayi	1313 (DSM13479)	NA	NA	NCBI	ASM16009v1	GCF_000160095.1	GCA_000160095.1	NA	NA	NA	NA
Complex	Hungatella	hathewayi	WAL-18680	NA	NA	NCBI	ASM588621v1	GCF_005886215.1	GCA_005886215.1	NA	NA	NA	NA
Complex	Intestinibacter	bartlettii	WAL-16138 (DSM16795)	NA	NA	NCBI	ASM15444v1	GCF_000154445.1	GCA_000154445.1	NA	NA	NA	NA
Complex	Lachnospiraceae	sp.	1_4_56FAA	NA	NA	NCBI	Lach_bact_1_4_56FAA_V1	GCF_000218385.1	GCA_000218385.1	NA	NA	NA	NA
Complex	Lachnospiraceae	sp.	2_1_58FAA	NA	NA	NCBI	Lach_bact_2_1_58FAA_V1	GCF_000218465.1	GCA_000218465.1	NA	NA	NA	NA
Complex	Lachnospiraceae	sp.	5_1_57FAA	NA	NA	NCBI	Lach_bact_5_1_57FAA	GCF_000218425.1	GCA_000218425.1	NA	NA	NA	NA
Complex	Lachnospiraceae	sp.	7_1_58FAA	NA	NA	NCBI	Lach_bact_7_1_58FAA_V1	GCF_000242155.1	GCA_000242155.1	NA	NA	NA	NA
Complex	Lactobacillus	plantarum	WCSF1	NA	NA	NCBI	ASM20385v3	GCF_000203855.3	GCA_000203855.3	NA	NA	NA	NA
Complex	Lactobacillus	reuteri	CF48-3A	NA	NA	NCBI	ASM15961v1	GCF_000159615.1	GCA_000159615.1	NA	NA	NA	NA
Complex	Lactobacillus	rhamnosus	GG (ATCC53103)	NA	NA	NCBI	ASM1104v1	GCF_000011045.1	GCA_000011045.1	NA	NA	NA	NA
Complex	Lactobacillus	rhamnosus	LMS2_1	NA	NA	NCBI	ASM16017v1	GCF_000160175.1	GCA_000160175.1	NA	NA	NA	NA
Complex	Lactobacillus	ruminis	E_194e (ATCC25644)	NA	NA	NCBI	ASM15937v2	GCF_000159375.2	GCA_000159375.2	NA	NA	NA	NA
Complex	Marvinbryantia	formatexigens	I_52 (DSM14469)	NA	NA	NCBI	ASM2514828v1	GCF_025148285.1	GCA_025148285.1	NA	NA	NA	NA
Complex	Mitsuokella	multacida	A_405_1 (DSM20544)	NA	NA	NCBI	ASM15595v1	GCF_000155955.1	GCA_000155955.1	NA	NA	NA	NA
Complex	Olsenella	uli	VPI D76D-27C (DSM7084)	NA	NA	NCBI	ASM14384v1	GCF_000143845.1	GCA_000143845.1	NA	NA	NA	NA
Complex	Oscillibacter	sp.	KLE_1728	NA	NA	NCBI	MTG236_bin.59.fa	NA	GCA_934858865.1	NA	NA	NA	NA
Complex	Oscillibacter	sp.	KLE_1745	NA	NA	NCBI	ASM46944v2	GCF_000469445.2	GCA_000469445.2	NA	NA	NA	NA
Complex	Parabacteroides	distasonis	ACTC 8503	NA	NA	NCBI	ASM1284v1	GCF_000012845.1	GCA_000012845.1	NA	NA	NA	NA
Complex	Parabacteroides	johnsonii	M_165 (DSM18315)	NA	NA	NCBI	ASM2515104v1	GCF_025151045.1	GCA_025151045.1	NA	NA	NA	NA
Complex	Parabacteroides	merdae	VPI_T4_1 (ATCC43184)	NA	NA	NCBI	ASM2515121v1	GCF_025151215.1	GCA_025151215.1	NA	NA	NA	NA
Complex	Parabacteroides	sp.	D13	NA	NA	NCBI	ASM16227v1	GCF_000162275.1	GCA_000162275.1	NA	NA	NA	NA
Complex	Prevotella	buccae	D17	NA	NA	NCBI	ASM16245v1	GCF_000162455.1	GCA_000162455.1	NA	NA	NA	NA
Complex	Prevotella	buccalis	NCDO 2354 (ATCC35310)	NA	NA	NCBI	ASM2515138v1	GCF_025151385.1	GCA_025151385.1	NA	NA	NA	NA
Complex	Prevotella	oralis	CC98A	NA	NA	NCBI	Prev_oral_CC98A_V1	GCF_000507905.1	GCA_000507905.1	NA	NA	NA	NA
Complex	Prevotella	oralis	HGA0225	NA	NA	NCBI	Prev_oral_HGA0225_V1	GCF_000413355.1	GCA_000413355.1	NA	NA	NA	NA
Complex	Proteus	penneri	CDC 4732-68 (ATCC35198)	NA	NA	NCBI	ASM15583v1	GCF_000155835.1	GCA_000155835.1	NA	NA	NA	NA
Complex	Providencia	rustigianii	CDC 132-68 (DSM4541)	NA	NA	NCBI	ASM15639v1	GCF_000156395.1	GCA_000156395.1	NA	NA	NA	NA
Complex	Providencia	stuartii	NCDC 3646-51 (ATCC25827)	NA	NA	NCBI	ASM15486v1	GCF_000154865.1	GCA_000154865.1	NA	NA	NA	NA
Complex	Roseburia	inulinivorans	A2_194 (DSM16841)	NA	NA	NCBI	ASM2073152v1	GCF_020731525.1	GCA_020731525.1	NA	NA	NA	NA
Complex	Ruminococcaceae	sp.	D16	NA	NA	NCBI	Rumi_bact_D16_V2	GCF_000177015.3	GCA_000177015.3	NA	NA	NA	NA
Complex	Ruminococcus	bromii	VPI 6883 (ATCC27255)	NA	NA	NCBI	ASM283422v1	GCF_002834225.1	GCA_002834225.1	NA	NA	NA	NA
Complex	Ruminococcus	gnavus	CC55_001C	NA	NA	NCBI	Rumi_gnav_CC55_001C_V1	GCF_000507805.1	GCA_000507805.1	NA	NA	NA	NA
Complex	Ruminococcus	gnavus	VPI C7-9 (ATCC29149)	NA	NA	NCBI	ASM2515227v1	GCF_025152275.1	GCA_025152275.1	NA	NA	NA	NA
Complex	Ruminococcus	lactaris	CC59_002D	NA	NA	NCBI	Rumi_lact_CC59_002D_V1	GCF_000507785.1	GCA_000507785.1	NA	NA	NA	NA
Complex	Ruminococcus	lactaris	VPI_X6_29 (ATCC29176)	NA	NA	NCBI	ASM2515240v1	GCF_025152405.1	GCA_025152405.1	NA	NA	NA	NA
Complex	Ruminococcus	torques	B2-51 (ATCC27756)	NA	NA	NCBI	ASM15392v1	GCF_000153925.1	GCA_000153925.1	NA	NA	NA	NA
Complex	Slackia	exigua	S-7 (ACC700122)	NA	NA	NCBI	ASM16287v1	GCF_000162875.1	GCA_000162875.1	NA	NA	NA	NA
Complex	Streptococcus	parasanguinis	CC87K	NA	NA	NCBI	Stre_para_CC87K_V1	GCF_000507765.1	GCA_000507765.1	NA	NA	NA	NA
Complex	Streptococcus	sanguinis	CC94A	NA	NA	NCBI	Stre_sang_CC94A_V1	GCF_000507745.1	GCA_000507745.1	NA	NA	NA	NA
Complex	Streptococcus	thermophilus	ATCC_19258	NA	NA	NCBI	ASM1448v1	GCF_000014485.1	GCA_000014485.1	NA	NA	NA	NA
Complex	Subdoligranulum	variabile	BI_114 (DSM15176)	NA	NA	NCBI	ASM15795v1	GCF_000157955.1	GCA_000157955.1	NA	NA	NA	NA
Complex	Tyzzerella	nexilis	VPI C48-37 (DSM1787)	NA	NA	NCBI	ASM15603v2	GCF_000156035.2	GCA_000156035.2	NA	NA	NA	NA
Complex	Veillonella	dispar	ERN (ATCC17748)	NA	NA	NCBI	ASM16001v1	GCF_000160015.1	GCA_000160015.1	NA	NA	NA	NA
Complex	Veillonella	sp.	HPA0037	NA	NA	NCBI	Veil_sp_HPA0037_V1	GCF_000411535.1	GCA_000411535.1	NA	NA	NA	NA
Complex	Muribaculum	intestinale	NM06	NA	Tropini Lab	NCBI	ASM479365v1	GCF_004793655.1	GCA_004793655.1	BHIS	24	CM	24
Complex	Muribaculum	intestinale	NM65	NA	Tropini Lab	NCBI	ASM479373v1	GCF_004793735.1	GCA_004793735.1	BHIS	24	CM	24
Complex	Muribaculum	intestinale	8FP	NA	Tropini Lab	This study	NA	NA	NA	BHIS	24	CM	24
Complex	Muribaculum	intestinale	7GAM	NA	Tropini Lab	This study	NA	NA	NA	BHIS	24	CM	24
Complex	Muribaculum	intestinale	16COLB	NA	Tropini Lab	This study	NA	NA	NA	BHIS	24	CM	24
Complex	Muribaculum	intestinale	3SKV	NA	Tropini Lab	This study	NA	NA	NA	BHIS	24	CM	24
Complex	Muribaculum	intestinale	7BRU	NA	Tropini Lab	This study	NA	NA	NA	BHIS	24	CM	24
Complex	Muribaculum	intestinale	NM4	NA	Tropini Lab	This study	NA	NA	NA	BHIS	24	CM	24
Complex	Muribaculum	intestinale	8CFAA	NA	Tropini Lab	This study	NA	NA	NA	BHIS	24	CM	24
Complex	Muribaculum	intestinale	G6	NA	Tropini Lab	This study	NA	NA	NA	BHIS	72	CM	24
Complex	Muribaculum	intestinale	6FAAM	NA	Tropini Lab	This study	NA	NA	NA	BHIS	24	CM	24
Validation	Muribaculum	intestinale	MH-8C	NA	Tropini Lab	This study	NA	NA	NA	NA	NA	NA	NA
Validation	Muribaculum	intestinale	NM03	NA	Tropini Lab	This study	NA	NA	NA	NA	NA	NA	NA
Validation	Muribaculum	intestinale	MH3	NA	Tropini Lab	This study	NA	NA	NA	NA	NA	NA	NA
Validation	Muribaculum	intestinale	MH6	NA	Tropini Lab	This study	NA	NA	NA	NA	NA	NA	NA
Validation	Muribaculum	intestinale	MCFP6	NA	Tropini Lab	This study	NA	NA	NA	NA	NA	NA	NA
Validation	Muribaculum	intestinale	MIGAM7	NA	Tropini Lab	This study	NA	NA	NA	NA	NA	NA	NA
Validation	Muribaculum	intestinale	MH8 FAAM	NA	Tropini Lab	This study	NA	NA	NA	NA	NA	NA	NA
Validation	Muribaculum	intestinale	NM75	NA	Tropini Lab	This study	NA	NA	NA	NA	NA	NA	NA
