## Supplementary material for "PUPpy: a primer design pipeline for substrain-level microbial detection and absolute quantification": Table S2

### Sheet: Primers
Community	Primer type	Primer template microbe	Target CDS	Target organism(s)	Forward primer (5'-3')	Reverse primer (5'-3')	Amplicon size	Annealing temp (ºC)
GUT	Unique	Akkermansia muciniphila DSM 22959	cds_01610	Akkermansia muciniphila DSM 22959	GTTCAAACTGGTGGACGGCG	CTTCTCCGCAAGCTGCATGG	127	62
GUT	Unique	Bacteroides ovatus ATCC 8483	cds_04836	Bacteroides ovatus ATCC 8483	ACCAGCATCTTCTCTAGCGG	CGCTCAAGTTCTGCTATGCG	141	62
GUT	Unique	Bacteroides theta VPI-5482	cds_WP_005842190.1_4765	Bacteroides theta VPI-5482	GCTTTCGCAGTTGTACCCGG	TGATCGCCTTAGACCGCCAG	161	62
GUT	Unique	Collinsella stercoris DSM 13279	cds_00602	Collinsella stercoris DSM 13279	TCGGTCCCAACTCGCTCATC	TCTTGGGATCGCTCAGCTCG	162	62
GUT	Unique	Clostridium sporogenes ATCC 15579	cds_01552	Clostridium sporogenes ATCC 15579	TGCTTGGGATGGAAGTTGGTAC	CTTTCAACCGCTGCCATTGC	168	62
GUT	Unique	Escherichia coli BW25113	cds_02525	Escherichia coli BW25113	TAGCGGGTTAGCGTTACCGG	ATCGCCCATGTCTCACCAGG	132	62
GUT	Unique	Enterococcus faecalis TX1322	cds_00257	Enterococcus faecalis TX1322	CAATCACGAGTTCGCCAGCC	CTACGCGCGGTTTGACAGTC	159	62
GUT	Unique	Eubacterium rectale ATCC 33656	cds_01990	Eubacterium rectale ATCC 33656	GGTGCAACGAATAGGGCTGC	AGGGCAAGCTCACTCCAGTC	152	62
GUT	Unique	Faecalibacterium prausnitzii A2 165	cds_00100	Faecalibacterium prausnitzii A2 165	GCATGACGGATGAACAGCGG	TGGGTCACAGTCCACGTCAC	148	62
GUT	Unique	Muribaculum intestinale G6	cds_01604	Muribaculum intestinale G6	AGGCCCGGTTCATACAGCTC	GCGAATCCAAGTGCTGTCGG	175	62
SSS	Unique	Enterocloster bolteae ATCC BAA-613	cds_WP_007038011.1_5982	Enterocloster bolteae ATCC BAA-613	TCACCGGCCATAGACCTTGC	ATCCGGTTCCTCGACTTCGC	141	62
SSS	Unique	Enterocloster citroniae WAL-17108	cds_WP_007871707.1_6055	Enterocloster citroniae WAL-17108	CAGACATTCCATTGCCGGCG	TCCTGCATAATTGTGACGGCC	171	62
SSS	Unique	Enterocloster clostridioforme WAL-7855	cds_WP_049589475.1_5283	Enterocloster clostridioforme WAL-7855	CGGAACAGCTTGGCATGGAC	GCTTGAGATAACGCCGCAGC	159	62
SSS	Unique	Bacteroides thetaiotaomicron VPI-5482	cds_WP_005842190.1_4765	Bacteroides thetaiotaomicron VPI-5482	GCTTTCGCAGTTGTACCCGG	TGATCGCCTTAGACCGCCAG	161	62
SSS	Unique	Bacteroides thetaiotaomicron 3731	cds_WP_004316954.1_5747	Bacteroides thetaiotaomicron 3731	AAGCAGGCTACCAAACGCTG	ACTCGCTCGTGATGACTGCC	174	62
SSS	Unique	Bacteroides thetaiotaomicron 7330	cds_WP_032591944.1_1450	Bacteroides thetaiotaomicron 7330	GTGGGCTATCTTGAACGCGC	TTGTACCCAATCCCGGTCGG	140	60
SSS	Unique	Escherichia coli str K12 substr BW25113	cds_348	Escherichia coli str K12 substr BW25113	GCATCACGACACCGACAACC	GATTGTCACGCTCAAGCCCG	152	60
SSS	Unique	Escherichia coli str K12 substr DH10B	cds_WP_001143750.1_1345	Escherichia coli str K12 substr DH10B	ATGAGCGACCGGGTCTGATG	AGCTGCCTGCCATTTGTTCG	170	62
SSS	Unique	Escherichia coli str K12 substr MG1655	cds_WP_000840207.1_2927	Escherichia coli str K12 substr MG1655	ACGAGCAGATGGCCAGAGTC	TACTGCCCGACGGAAATCCC	136	62
SSS	Group	Enterocloster clostridioformis WAL-7855	cds_WP 002583361.1_4583	E. clostridioforme WAL-7855, E. bolteae ATCC BAA-613, E. citroniae WAL-17108	TCATTGAAATCGGCGCGGTG	ATTGCGGCAGAATCACGTCG	165	62
SSS	Group	Bacteroides thetaiotaomicron 7330	cds_WP_008764316.1_3958	B. thetaiotaomicron 7330, B. thetaiotaomicron VPI 5482, B. thetaiotaomicron 3731	TTCCCGAGGTTGAGTGCTGG	CTTTCACACGTGCTCCACCC	166	62
SSS	Group	Escherichia coli K-12 BW25113	cds_1523	E. coli K12 BW25113, E. coli K12 DH10B, E. coli K12 MG1655, E. coli K12 MC4100	GAACAGCCATCACCAGCGTG	GATTACGCGCACCTTCACGG	137	62
Complex	Group	Muribaculum intestinale 3SKV	peg.1303	Muribaculum intestinale 3SKV	AACAACAACCAGCTGACAAT	AGTAGTTCCACTGGCAGG	139	55
Complex	Group	Muribaculum intestinale NM65	peg.587	Muribaculum intestinale NM65, Muribaculum intestinale NM77, Muribaculum intestinale G6	GTAACAACAACCAGTTGACATTG	TAATAGTTCCACTGGCATGCA	142	56
Complex	Group	Muribaculum intestinale NM06	peg.2471	Muribaculum intestinale NM06, Muribaculum intestinale NM75, Muribaculum intestinale NM03, Muribaculum intestinale YL27	CAACAACAACCAGCTGACTATG	AATAGTTCCACTGACATGCC	140	56
Complex	Group	Muribaculum intestinale 7GAM	peg.2147	Muribaculum intestinale 7GAM	AACAACAACCAGTTGACCATG	TAGTAGTTCCACTGGCAGG	140	56
Complex	Group	Muribaculum intestinale 8CFAA	peg.2176	Muribaculum intestinale 8CFAA	CAACAACAACCAGCTGACAAT	AATAGTTCCACTGGCAGGC	140	57
Complex	Group	Muribaculum intestinale 8FP	peg.1648	Muribaculum intestinale 8FP	CAACAACAACCAGCTGACAAT	AGTAGTTCCACTGGCAAGC	140	57
Complex	Group	Muribaculum intestinale 6FAAM	peg.1000	Muribaculum intestinale 6FAAM	CAACAACAACCAGCTGACAAT	TAGTTCCACTGGCATGCC	138	56
Complex	Group	Muribaculum intestinale 16COLB	peg.168	Muribaculum intestinale 16COLB	CAACAACAACCAGCTGACAAT	CAATAGTTCCACTGGCATGC	141	56
